# Targeted IS-element sequencing uncovers transposition dynamics during selective pressure in enterococci

**DOI:** 10.1101/2022.08.24.505136

**Authors:** Joshua M. Kirsch, Shannon Ely, Madison E. Stellfox, Karthik Hullahalli, Phat Luong, Kelli L. Palmer, Daria Van Tyne, Breck A. Duerkop

## Abstract

Insertion sequences (IS) are simple transposons implicated in the genome evolution of diverse pathogenic bacterial species. Enterococci have emerged as important human intestinal pathogens with newly adapted virulence potential and antibiotic resistance. These genetic features arose in tandem with large-scale genome evolution mediated by mobile elements. Pathoadaptation in enterococci is thought to be mediated in part by the IS element IS256 through gene inactivation and recombination events. However, the regulation of IS256 and the mechanisms controlling its activation are not well understood. Here, we adapt an IS256-specfic deep sequencing method to describe how chronic lytic phage infection drives widespread diversification of IS256 in *E. faecalis* and how antibiotic exposure is associated with IS256 diversification in both *E. faecalis* and *E. faecium* during a clinical human infection. We show through comparative genomics that IS256 is primarily found in hospital-adapted enterococcal isolates. Analyses of IS256 transposase gene levels reveal that IS256 mobility is regulated at the transcriptional level by multiple mechanisms in *E. faecalis*, indicating tight control of IS256 activation in the absence of selective pressure. Our findings reveal that stressors such as phages and antibiotic exposure drives rapid genome-scale transposition in the enterococci. IS256 diversification can therefore explain how selective pressures mediate evolution of the enterococcal genome, ultimately leading to the emergence of dominant nosocomial lineages that threaten human health.

**Author Summary:** Insertion sequence (IS) elements are simple transposons that are ubiquitous in bacteria. In the enterococci, which includes medically relevant species such as *Enterococcus faecalis* and *Enterococcus faecium*, the IS element IS256 is widespread and has been implicated in pathogenesis and antibiotic resistance. Despite the importance of IS256 to the biology of the enterococci, we know very about how this element is regulated and diversifies enterococcal genomes. Here, we show that IS256 is preferentially found in hospital-adapted and virulent strains of the enterococci. In *E. faecalis* V583, a vancomycin resistant blood isolate, IS256 is regulated by multiple transcriptional mechanisms. To understand how IS256 is mobilized, we adapted an Illumina-based deep sequencing method called IS-Seq to find novel IS256 insertions when applying the selective pressure of bacteriophage (phage) predation. Using this method, we found that chronic phage infection drives IS256 diversification of the *E. faecalis* V583 genome. Additionally, we tracked IS256 insertional activity during a human *E. faecium* infection and found that increased IS256 diversity was associated with specific antibiotic usage. Together, our results demonstrate that the enterococci control IS256 activity to diversify their genomes which may lead to the emergence of hospital-adapted strains that threaten human health.
