## Supplementary Table 1 for "Targeted IS-element sequencing uncovers transposition dynamics during selective pressure in enterococci"

### Sheet: 1a Faecalis MLST
Table 1a	E. faecalis MLST
mlst	count_IS256	num_genomes_IS256	percentage_IS256	count_non-IS256	num_genomes_non-IS256	percentage_non-IS256	prop_test_pval	adj.p.value
103	24	217	11.0599	3	1608	0.186567	1.34e-35	4.55e-34
106	1	217	0.460829	0	1608	0	0.00647111	0.220018
109	1	217	0.460829	0	1608	0	0.00647111	0.220018
11	1	217	0.460829	1	1608	0.0621891	0.0957116	3.2542
158	4	217	1.84332	1	1608	0.0621891	2.46e-06	8.35e-05
16	11	217	5.06912	133	1608	8.27114	0.100519	3.41766
177	1	217	0.460829	11	1608	0.68408	0.702498	23.8849
179	2	217	0.921659	120	1608	7.46269	0.000293	0.00996676
2	10	217	4.60829	12	1608	0.746269	9.91e-07	3.37e-05
249	3	217	1.38249	12	1608	0.746269	0.32987	11.2156
257	2	217	0.921659	1	1608	0.0621891	0.00335061	0.113921
26	2	217	0.921659	5	1608	0.310945	0.171894	5.8444
27	1	217	0.460829	3	1608	0.186567	0.417404	14.1917
28	8	217	3.68664	8	1608	0.497512	2.24e-06	7.62e-05
295	2	217	0.921659	1	1608	0.0621891	0.00335061	0.113921
30	1	217	0.460829	37	1608	2.301	0.0747496	2.54149
314	3	217	1.38249	12	1608	0.746269	0.32987	11.2156
32	1	217	0.460829	18	1608	1.1194	0.36963	12.5674
330	2	217	0.921659	5	1608	0.310945	0.171894	5.8444
36	3	217	1.38249	6	1608	0.373134	0.0463311	1.57526
376	1	217	0.460829	2	1608	0.124378	0.250805	8.52737
388	5	217	2.30415	0	1608	0	1.09e-09	3.71e-08
4	12	217	5.52995	12	1608	0.746269	6.38e-09	2.17e-07
40	1	217	0.460829	107	1608	6.65423	0.000284	0.00965826
41	2	217	0.921659	4	1608	0.248756	0.104074	3.53851
415	5	217	2.30415	5	1608	0.310945	0.000189	0.0064202
443	1	217	0.460829	3	1608	0.186567	0.417404	14.1917
464	2	217	0.921659	0	1608	0	0.000117	0.00398623
475	2	217	0.921659	10	1608	0.621891	0.608048	20.6736
476	1	217	0.460829	13	1608	0.808458	0.581682	19.7772
480	1	217	0.460829	30	1608	1.86567	0.132767	4.51408
49	2	217	0.921659	12	1608	0.746269	0.781041	26.5554
525	1	217	0.460829	0	1608	0	0.00647111	0.220018
53	2	217	0.921659	3	1608	0.186567	0.0518259	1.76208
563	1	217	0.460829	0	1608	0	0.00647111	0.220018
6	62	217	28.5714	101	1608	6.28109	3.18e-27	1.08e-25
64	5	217	2.30415	17	1608	1.05721	0.114122	3.88016
646	2	217	0.921659	1	1608	0.0621891	0.00335061	0.113921
768	1	217	0.460829	0	1608	0	0.00647111	0.220018
774	1	217	0.460829	2	1608	0.124378	0.250805	8.52737
777	1	217	0.460829	3	1608	0.186567	0.417404	14.1917
778	6	217	2.76498	0	1608	0	2.41e-11	8.19e-10
779	1	217	0.460829	0	1608	0	0.00647111	0.220018
79	1	217	0.460829	2	1608	0.124378	0.250805	8.52737
81	5	217	2.30415	22	1608	1.36816	0.283716	9.64636
9	10	217	4.60829	8	1608	0.497512	8.82e-09	3e-07
1	0	217	0	8	1608	0.497512	0.297725	10.1227
10	0	217	0	1	1608	0.0621891	0.713279	24.2515
100	0	217	0	3	1608	0.186567	0.524254	17.8246
102	0	217	0	11	1608	0.68408	0.221681	7.53716
104	0	217	0	1	1608	0.0621891	0.713279	24.2515
105	0	217	0	3	1608	0.186567	0.524254	17.8246
107	0	217	0	1	1608	0.0621891	0.713279	24.2515
108	0	217	0	109	1608	6.77861	7.65e-05	0.00259956
110	0	217	0	2	1608	0.124378	0.6032	20.5088
111	0	217	0	1	1608	0.0621891	0.713279	24.2515
112	0	217	0	1	1608	0.0621891	0.713279	24.2515
113	0	217	0	1	1608	0.0621891	0.713279	24.2515
116	0	217	0	15	1608	0.932836	0.153106	5.2056
117	0	217	0	3	1608	0.186567	0.524254	17.8246
122	0	217	0	2	1608	0.124378	0.6032	20.5088
126	0	217	0	4	1608	0.248756	0.462024	15.7088
133	0	217	0	7	1608	0.435323	0.330155	11.2253
135	0	217	0	1	1608	0.0621891	0.713279	24.2515
141	0	217	0	4	1608	0.248756	0.462024	15.7088
144	0	217	0	1	1608	0.0621891	0.713279	24.2515
145	0	217	0	6	1608	0.373134	0.36742	12.4923
147	0	217	0	4	1608	0.248756	0.462024	15.7088
151	0	217	0	1	1608	0.0621891	0.713279	24.2515
165	0	217	0	4	1608	0.248756	0.462024	15.7088
167	0	217	0	1	1608	0.0621891	0.713279	24.2515
168	0	217	0	2	1608	0.124378	0.6032	20.5088
170	0	217	0	2	1608	0.124378	0.6032	20.5088
174	0	217	0	1	1608	0.0621891	0.713279	24.2515
180	0	217	0	1	1608	0.0621891	0.713279	24.2515
19	0	217	0	22	1608	1.36816	0.0830012	2.82204
191	0	217	0	23	1608	1.43035	0.0762314	2.59187
192	0	217	0	6	1608	0.373134	0.36742	12.4923
197	0	217	0	4	1608	0.248756	0.462024	15.7088
200	0	217	0	1	1608	0.0621891	0.713279	24.2515
202	0	217	0	9	1608	0.559701	0.269249	9.15445
205	0	217	0	1	1608	0.0621891	0.713279	24.2515
206	0	217	0	2	1608	0.124378	0.6032	20.5088
207	0	217	0	5	1608	0.310945	0.410758	13.9658
209	0	217	0	4	1608	0.248756	0.462024	15.7088
21	0	217	0	71	1608	4.41542	0.00159171	0.054118
211	0	217	0	1	1608	0.0621891	0.713279	24.2515
22	0	217	0	5	1608	0.310945	0.410758	13.9658
225	0	217	0	3	1608	0.186567	0.524254	17.8246
227	0	217	0	3	1608	0.186567	0.524254	17.8246
228	0	217	0	12	1608	0.746269	0.201686	6.85733
23	0	217	0	16	1608	0.995025	0.139969	4.75894
230	0	217	0	1	1608	0.0621891	0.713279	24.2515
232	0	217	0	1	1608	0.0621891	0.713279	24.2515
234	0	217	0	2	1608	0.124378	0.6032	20.5088
236	0	217	0	1	1608	0.0621891	0.713279	24.2515
237	0	217	0	2	1608	0.124378	0.6032	20.5088
239	0	217	0	1	1608	0.0621891	0.713279	24.2515
241	0	217	0	3	1608	0.186567	0.524254	17.8246
242	0	217	0	2	1608	0.124378	0.6032	20.5088
245	0	217	0	5	1608	0.310945	0.410758	13.9658
248	0	217	0	7	1608	0.435323	0.330155	11.2253
25	0	217	0	21	1608	1.30597	0.0904164	3.07416
250	0	217	0	1	1608	0.0621891	0.713279	24.2515
256	0	217	0	10	1608	0.621891	0.244069	8.29834
258	0	217	0	2	1608	0.124378	0.6032	20.5088
260	0	217	0	8	1608	0.497512	0.297725	10.1227
268	0	217	0	6	1608	0.373134	0.36742	12.4923
269	0	217	0	2	1608	0.124378	0.6032	20.5088
271	0	217	0	1	1608	0.0621891	0.713279	24.2515
273	0	217	0	9	1608	0.559701	0.269249	9.15445
277	0	217	0	1	1608	0.0621891	0.713279	24.2515
280	0	217	0	2	1608	0.124378	0.6032	20.5088
281	0	217	0	1	1608	0.0621891	0.713279	24.2515
282	0	217	0	5	1608	0.310945	0.410758	13.9658
283	0	217	0	2	1608	0.124378	0.6032	20.5088
285	0	217	0	1	1608	0.0621891	0.713279	24.2515
287	0	217	0	6	1608	0.373134	0.36742	12.4923
288	0	217	0	1	1608	0.0621891	0.713279	24.2515
29	0	217	0	2	1608	0.124378	0.6032	20.5088
290	0	217	0	1	1608	0.0621891	0.713279	24.2515
300	0	217	0	4	1608	0.248756	0.462024	15.7088
302	0	217	0	1	1608	0.0621891	0.713279	24.2515
308	0	217	0	1	1608	0.0621891	0.713279	24.2515
325	0	217	0	4	1608	0.248756	0.462024	15.7088
326	0	217	0	1	1608	0.0621891	0.713279	24.2515
335	0	217	0	1	1608	0.0621891	0.713279	24.2515
34	0	217	0	12	1608	0.746269	0.201686	6.85733
35	0	217	0	1	1608	0.0621891	0.713279	24.2515
364	0	217	0	1	1608	0.0621891	0.713279	24.2515
368	0	217	0	3	1608	0.186567	0.524254	17.8246
369	0	217	0	2	1608	0.124378	0.6032	20.5088
386	0	217	0	1	1608	0.0621891	0.713279	24.2515
387	0	217	0	1	1608	0.0621891	0.713279	24.2515
397	0	217	0	2	1608	0.124378	0.6032	20.5088
398	0	217	0	2	1608	0.124378	0.6032	20.5088
400	0	217	0	1	1608	0.0621891	0.713279	24.2515
403	0	217	0	1	1608	0.0621891	0.713279	24.2515
409	0	217	0	1	1608	0.0621891	0.713279	24.2515
412	0	217	0	1	1608	0.0621891	0.713279	24.2515
44	0	217	0	7	1608	0.435323	0.330155	11.2253
444	0	217	0	5	1608	0.310945	0.410758	13.9658
466	0	217	0	1	1608	0.0621891	0.713279	24.2515
47	0	217	0	2	1608	0.124378	0.6032	20.5088
472	0	217	0	3	1608	0.186567	0.524254	17.8246
474	0	217	0	3	1608	0.186567	0.524254	17.8246
479	0	217	0	5	1608	0.310945	0.410758	13.9658
48	0	217	0	2	1608	0.124378	0.6032	20.5088
482	0	217	0	4	1608	0.248756	0.462024	15.7088
489	0	217	0	1	1608	0.0621891	0.713279	24.2515
498	0	217	0	1	1608	0.0621891	0.713279	24.2515
5	0	217	0	1	1608	0.0621891	0.713279	24.2515
506	0	217	0	6	1608	0.373134	0.36742	12.4923
517	0	217	0	1	1608	0.0621891	0.713279	24.2515
535	0	217	0	5	1608	0.310945	0.410758	13.9658
55	0	217	0	16	1608	0.995025	0.139969	4.75894
56	0	217	0	1	1608	0.0621891	0.713279	24.2515
578	0	217	0	1	1608	0.0621891	0.713279	24.2515
58	0	217	0	4	1608	0.248756	0.462024	15.7088
585	0	217	0	9	1608	0.559701	0.269249	9.15445
59	0	217	0	14	1608	0.870647	0.167641	5.69981
590	0	217	0	1	1608	0.0621891	0.713279	24.2515
591	0	217	0	6	1608	0.373134	0.36742	12.4923
610	0	217	0	1	1608	0.0621891	0.713279	24.2515
618	0	217	0	1	1608	0.0621891	0.713279	24.2515
619	0	217	0	1	1608	0.0621891	0.713279	24.2515
62	0	217	0	2	1608	0.124378	0.6032	20.5088
624	0	217	0	1	1608	0.0621891	0.713279	24.2515
63	0	217	0	3	1608	0.186567	0.524254	17.8246
631	0	217	0	10	1608	0.621891	0.244069	8.29834
632	0	217	0	1	1608	0.0621891	0.713279	24.2515
638	0	217	0	1	1608	0.0621891	0.713279	24.2515
647	0	217	0	1	1608	0.0621891	0.713279	24.2515
648	0	217	0	3	1608	0.186567	0.524254	17.8246
65	0	217	0	11	1608	0.68408	0.221681	7.53716
66	0	217	0	3	1608	0.186567	0.524254	17.8246
67	0	217	0	1	1608	0.0621891	0.713279	24.2515
674	0	217	0	6	1608	0.373134	0.36742	12.4923
68	0	217	0	1	1608	0.0621891	0.713279	24.2515
688	0	217	0	1	1608	0.0621891	0.713279	24.2515
69	0	217	0	2	1608	0.124378	0.6032	20.5088
691	0	217	0	1	1608	0.0621891	0.713279	24.2515
692	0	217	0	1	1608	0.0621891	0.713279	24.2515
695	0	217	0	1	1608	0.0621891	0.713279	24.2515
696	0	217	0	1	1608	0.0621891	0.713279	24.2515
70	0	217	0	1	1608	0.0621891	0.713279	24.2515
708	0	217	0	1	1608	0.0621891	0.713279	24.2515
71	0	217	0	14	1608	0.870647	0.167641	5.69981
710	0	217	0	1	1608	0.0621891	0.713279	24.2515
711	0	217	0	2	1608	0.124378	0.6032	20.5088
712	0	217	0	1	1608	0.0621891	0.713279	24.2515
715	0	217	0	2	1608	0.124378	0.6032	20.5088
72	0	217	0	9	1608	0.559701	0.269249	9.15445
729	0	217	0	3	1608	0.186567	0.524254	17.8246
73	0	217	0	1	1608	0.0621891	0.713279	24.2515
74	0	217	0	1	1608	0.0621891	0.713279	24.2515
745	0	217	0	1	1608	0.0621891	0.713279	24.2515
754	0	217	0	1	1608	0.0621891	0.713279	24.2515
755	0	217	0	1	1608	0.0621891	0.713279	24.2515
756	0	217	0	1	1608	0.0621891	0.713279	24.2515
76	0	217	0	6	1608	0.373134	0.36742	12.4923
765	0	217	0	1	1608	0.0621891	0.713279	24.2515
773	0	217	0	2	1608	0.124378	0.6032	20.5088
776	0	217	0	9	1608	0.559701	0.269249	9.15445
783	0	217	0	1	1608	0.0621891	0.713279	24.2515
8	0	217	0	11	1608	0.68408	0.221681	7.53716
82	0	217	0	10	1608	0.621891	0.244069	8.29834
829	0	217	0	3	1608	0.186567	0.524254	17.8246
84	0	217	0	6	1608	0.373134	0.36742	12.4923
841	0	217	0	1	1608	0.0621891	0.713279	24.2515
843	0	217	0	1	1608	0.0621891	0.713279	24.2515
845	0	217	0	1	1608	0.0621891	0.713279	24.2515
856	0	217	0	1	1608	0.0621891	0.713279	24.2515
857	0	217	0	1	1608	0.0621891	0.713279	24.2515
858	0	217	0	1	1608	0.0621891	0.713279	24.2515
859	0	217	0	1	1608	0.0621891	0.713279	24.2515
86	0	217	0	9	1608	0.559701	0.269249	9.15445
862	0	217	0	1	1608	0.0621891	0.713279	24.2515
864	0	217	0	1	1608	0.0621891	0.713279	24.2515
87	0	217	0	3	1608	0.186567	0.524254	17.8246
875	0	217	0	7	1608	0.435323	0.330155	11.2253
878	0	217	0	2	1608	0.124378	0.6032	20.5088
891	0	217	0	5	1608	0.310945	0.410758	13.9658
894	0	217	0	1	1608	0.0621891	0.713279	24.2515
90	0	217	0	2	1608	0.124378	0.6032	20.5088
91	0	217	0	2	1608	0.124378	0.6032	20.5088
910	0	217	0	1	1608	0.0621891	0.713279	24.2515
916	0	217	0	1	1608	0.0621891	0.713279	24.2515
92	0	217	0	2	1608	0.124378	0.6032	20.5088
93	0	217	0	2	1608	0.124378	0.6032	20.5088
931	0	217	0	2	1608	0.124378	0.6032	20.5088
933	0	217	0	4	1608	0.248756	0.462024	15.7088
934	0	217	0	1	1608	0.0621891	0.713279	24.2515
935	0	217	0	2	1608	0.124378	0.6032	20.5088
936	0	217	0	6	1608	0.373134	0.36742	12.4923
937	0	217	0	1	1608	0.0621891	0.713279	24.2515
938	0	217	0	1	1608	0.0621891	0.713279	24.2515
939	0	217	0	1	1608	0.0621891	0.713279	24.2515
94	0	217	0	1	1608	0.0621891	0.713279	24.2515
940	0	217	0	1	1608	0.0621891	0.713279	24.2515
941	0	217	0	2	1608	0.124378	0.6032	20.5088
943	0	217	0	2	1608	0.124378	0.6032	20.5088
949	0	217	0	1	1608	0.0621891	0.713279	24.2515
95	0	217	0	1	1608	0.0621891	0.713279	24.2515
96	0	217	0	5	1608	0.310945	0.410758	13.9658
97	0	217	0	6	1608	0.373134	0.36742	12.4923

### Sheet: 1b Faecium MLST
Table 1b	E. faecium MLST
mlst	count_IS256	num_genomes_IS256	percentage_IS256	count_non-IS256	num_genomes_non-IS256	percentage_non-IS256	prop_test_pval	adj.p.value
1091	1	502	0.199203	1	1804	0.0554324	0.333112	11.3258
117	27	502	5.37849	68	1804	3.7694	0.108618	3.69301
12	1	502	0.199203	4	1804	0.221729	0.923542	31.4004
123	1	502	0.199203	1	1804	0.0554324	0.333112	11.3258
125	1	502	0.199203	1	1804	0.0554324	0.333112	11.3258
1304	1	502	0.199203	0	1804	0	0.0579472	1.9702
132	1	502	0.199203	25	1804	1.38581	0.0259363	0.881834
1421	5	502	0.996016	98	1804	5.43237	2.08e-05	0.000708
1478	1	502	0.199203	15	1804	0.831486	0.131171	4.45982
158	1	502	0.199203	0	1804	0	0.0579472	1.9702
16	6	502	1.19522	4	1804	0.221729	0.00332553	0.113068
1639	1	502	0.199203	0	1804	0	0.0579472	1.9702
17	92	502	18.3267	69	1804	3.82483	1.7e-29	5.79e-28
18	55	502	10.9562	54	1804	2.99335	1.04e-13	3.53e-12
192	13	502	2.58964	37	1804	2.051	0.463617	15.763
195	1	502	0.199203	11	1804	0.609756	0.258144	8.77689
20	3	502	0.59761	0	1804	0	0.00101779	0.0346049
202	1	502	0.199203	2	1804	0.110865	0.627201	21.3248
203	13	502	2.58964	73	1804	4.04656	0.127574	4.33752
210	1	502	0.199203	0	1804	0	0.0579472	1.9702
245	1	502	0.199203	5	1804	0.277162	0.761687	25.8973
25	2	502	0.398406	19	1804	1.05322	0.171928	5.84556
262	5	502	0.996016	11	1804	0.609756	0.35645	12.1193
280	5	502	0.996016	7	1804	0.388027	0.0940148	3.1965
281	1	502	0.199203	0	1804	0	0.0579472	1.9702
282	1	502	0.199203	2	1804	0.110865	0.627201	21.3248
29	1	502	0.199203	2	1804	0.110865	0.627201	21.3248
30	1	502	0.199203	0	1804	0	0.0579472	1.9702
309	1	502	0.199203	0	1804	0	0.0579472	1.9702
310	1	502	0.199203	5	1804	0.277162	0.761687	25.8973
323	1	502	0.199203	1	1804	0.0554324	0.333112	11.3258
391	1	502	0.199203	0	1804	0	0.0579472	1.9702
412	21	502	4.18327	78	1804	4.32373	0.890779	30.2865
437	1	502	0.199203	0	1804	0	0.0579472	1.9702
50	2	502	0.398406	2	1804	0.110865	0.170887	5.81014
546	1	502	0.199203	0	1804	0	0.0579472	1.9702
584	4	502	0.796813	7	1804	0.388027	0.239702	8.14987
612	6	502	1.19522	2	1804	0.110865	0.000257	0.00875463
64	1	502	0.199203	0	1804	0	0.0579472	1.9702
656	1	502	0.199203	1	1804	0.0554324	0.333112	11.3258
664	23	502	4.58167	1	1804	0.0554324	9.71e-19	3.3e-17
69	1	502	0.199203	2	1804	0.110865	0.627201	21.3248
734	3	502	0.59761	0	1804	0	0.00101779	0.0346049
736	43	502	8.56574	26	1804	1.44124	1.16e-16	3.95e-15
750	1	502	0.199203	0	1804	0	0.0579472	1.9702
761	2	502	0.398406	10	1804	0.554324	0.6676	22.6984
770	1	502	0.199203	0	1804	0	0.0579472	1.9702
779	1	502	0.199203	0	1804	0	0.0579472	1.9702
78	16	502	3.18725	88	1804	4.87805	0.106396	3.61748
787	2	502	0.398406	4	1804	0.221729	0.4919	16.7246
792	1	502	0.199203	1	1804	0.0554324	0.333112	11.3258
796	3	502	0.59761	1	1804	0.0554324	0.0098226	0.333968
80	88	502	17.5299	226	1804	12.5277	0.00384831	0.130843
800	2	502	0.398406	4	1804	0.221729	0.4919	16.7246
82	4	502	0.796813	1	1804	0.0554324	0.00158517	0.0538959
822	3	502	0.59761	1	1804	0.0554324	0.0098226	0.333968
844	2	502	0.398406	1	1804	0.0554324	0.0593466	2.01779
872	1	502	0.199203	0	1804	0	0.0579472	1.9702
885	1	502	0.199203	0	1804	0	0.0579472	1.9702
889	5	502	0.996016	36	1804	1.99557	0.133895	4.55242
896	4	502	0.796813	18	1804	0.997783	0.682022	23.1888
9	1	502	0.199203	21	1804	1.16408	0.0491791	1.67209
916	1	502	0.199203	0	1804	0	0.0579472	1.9702
92	1	502	0.199203	4	1804	0.221729	0.923542	31.4004
967	3	502	0.59761	8	1804	0.443459	0.657505	22.3552
968	1	502	0.199203	0	1804	0	0.0579472	1.9702
969	3	502	0.59761	0	1804	0	0.00101779	0.0346049
97	1	502	0.199203	2	1804	0.110865	0.627201	21.3248
10	0	502	0	9	1804	0.498891	0.112821	3.83593
100	0	502	0	1	1804	0.0554324	0.597758	20.3238
1023	0	502	0	2	1804	0.110865	0.455462	15.4857
1034	0	502	0	1	1804	0.0554324	0.597758	20.3238
104	0	502	0	4	1804	0.221729	0.290994	9.8938
1046	0	502	0	2	1804	0.110865	0.455462	15.4857
1054	0	502	0	2	1804	0.110865	0.455462	15.4857
1055	0	502	0	1	1804	0.0554324	0.597758	20.3238
1056	0	502	0	1	1804	0.0554324	0.597758	20.3238
1058	0	502	0	3	1804	0.166297	0.360572	12.2595
1059	0	502	0	1	1804	0.0554324	0.597758	20.3238
106	0	502	0	1	1804	0.0554324	0.597758	20.3238
107	0	502	0	3	1804	0.166297	0.360572	12.2595
1082	0	502	0	1	1804	0.0554324	0.597758	20.3238
1099	0	502	0	1	1804	0.0554324	0.597758	20.3238
1116	0	502	0	1	1804	0.0554324	0.597758	20.3238
114	0	502	0	1	1804	0.0554324	0.597758	20.3238
1141	0	502	0	1	1804	0.0554324	0.597758	20.3238
1146	0	502	0	1	1804	0.0554324	0.597758	20.3238
1147	0	502	0	1	1804	0.0554324	0.597758	20.3238
1156	0	502	0	1	1804	0.0554324	0.597758	20.3238
116	0	502	0	1	1804	0.0554324	0.597758	20.3238
1175	0	502	0	1	1804	0.0554324	0.597758	20.3238
1179	0	502	0	2	1804	0.110865	0.455462	15.4857
1191	0	502	0	1	1804	0.0554324	0.597758	20.3238
1216	0	502	0	1	1804	0.0554324	0.597758	20.3238
1230	0	502	0	1	1804	0.0554324	0.597758	20.3238
1238	0	502	0	1	1804	0.0554324	0.597758	20.3238
1240	0	502	0	1	1804	0.0554324	0.597758	20.3238
1244	0	502	0	1	1804	0.0554324	0.597758	20.3238
1258	0	502	0	1	1804	0.0554324	0.597758	20.3238
1263	0	502	0	1	1804	0.0554324	0.597758	20.3238
127	0	502	0	2	1804	0.110865	0.455462	15.4857
1274	0	502	0	1	1804	0.0554324	0.597758	20.3238
13	0	502	0	1	1804	0.0554324	0.597758	20.3238
130	0	502	0	2	1804	0.110865	0.455462	15.4857
1311	0	502	0	3	1804	0.166297	0.360572	12.2595
133	0	502	0	15	1804	0.831486	0.0403909	1.37329
1332	0	502	0	9	1804	0.498891	0.112821	3.83593
1336	0	502	0	1	1804	0.0554324	0.597758	20.3238
137	0	502	0	2	1804	0.110865	0.455462	15.4857
1383	0	502	0	2	1804	0.110865	0.455462	15.4857
1393	0	502	0	1	1804	0.0554324	0.597758	20.3238
1398	0	502	0	1	1804	0.0554324	0.597758	20.3238
14	0	502	0	3	1804	0.166297	0.360572	12.2595
140	0	502	0	1	1804	0.0554324	0.597758	20.3238
142	0	502	0	1	1804	0.0554324	0.597758	20.3238
1424	0	502	0	6	1804	0.332594	0.195726	6.6547
1449	0	502	0	5	1804	0.277162	0.237668	8.0807
1453	0	502	0	9	1804	0.498891	0.112821	3.83593
1454	0	502	0	3	1804	0.166297	0.360572	12.2595
1469	0	502	0	1	1804	0.0554324	0.597758	20.3238
147	0	502	0	1	1804	0.0554324	0.597758	20.3238
1471	0	502	0	6	1804	0.332594	0.195726	6.6547
148	0	502	0	4	1804	0.221729	0.290994	9.8938
1486	0	502	0	6	1804	0.332594	0.195726	6.6547
1489	0	502	0	1	1804	0.0554324	0.597758	20.3238
1495	0	502	0	2	1804	0.110865	0.455462	15.4857
1498	0	502	0	1	1804	0.0554324	0.597758	20.3238
150	0	502	0	1	1804	0.0554324	0.597758	20.3238
1500	0	502	0	1	1804	0.0554324	0.597758	20.3238
1505	0	502	0	1	1804	0.0554324	0.597758	20.3238
151	0	502	0	1	1804	0.0554324	0.597758	20.3238
1516	0	502	0	1	1804	0.0554324	0.597758	20.3238
1517	0	502	0	1	1804	0.0554324	0.597758	20.3238
152	0	502	0	1	1804	0.0554324	0.597758	20.3238
1533	0	502	0	2	1804	0.110865	0.455462	15.4857
1534	0	502	0	1	1804	0.0554324	0.597758	20.3238
156	0	502	0	6	1804	0.332594	0.195726	6.6547
157	0	502	0	14	1804	0.776053	0.0477267	1.62271
1577	0	502	0	1	1804	0.0554324	0.597758	20.3238
1586	0	502	0	1	1804	0.0554324	0.597758	20.3238
159	0	502	0	1	1804	0.0554324	0.597758	20.3238
160	0	502	0	15	1804	0.831486	0.0403909	1.37329
1615	0	502	0	1	1804	0.0554324	0.597758	20.3238
1626	0	502	0	1	1804	0.0554324	0.597758	20.3238
1628	0	502	0	1	1804	0.0554324	0.597758	20.3238
163	0	502	0	3	1804	0.166297	0.360572	12.2595
1634	0	502	0	2	1804	0.110865	0.455462	15.4857
1635	0	502	0	1	1804	0.0554324	0.597758	20.3238
1636	0	502	0	1	1804	0.0554324	0.597758	20.3238
1637	0	502	0	1	1804	0.0554324	0.597758	20.3238
1638	0	502	0	1	1804	0.0554324	0.597758	20.3238
1668	0	502	0	1	1804	0.0554324	0.597758	20.3238
1676	0	502	0	1	1804	0.0554324	0.597758	20.3238
168	0	502	0	1	1804	0.0554324	0.597758	20.3238
172	0	502	0	7	1804	0.388027	0.162175	5.51396
176	0	502	0	1	1804	0.0554324	0.597758	20.3238
178	0	502	0	13	1804	0.720621	0.0564739	1.92011
184	0	502	0	1	1804	0.0554324	0.597758	20.3238
185	0	502	0	3	1804	0.166297	0.360572	12.2595
19	0	502	0	2	1804	0.110865	0.455462	15.4857
190	0	502	0	1	1804	0.0554324	0.597758	20.3238
191	0	502	0	2	1804	0.110865	0.455462	15.4857
196	0	502	0	7	1804	0.388027	0.162175	5.51396
200	0	502	0	1	1804	0.0554324	0.597758	20.3238
21	0	502	0	9	1804	0.498891	0.112821	3.83593
212	0	502	0	2	1804	0.110865	0.455462	15.4857
214	0	502	0	1	1804	0.0554324	0.597758	20.3238
22	0	502	0	34	1804	1.8847	0.00194283	0.0660561
236	0	502	0	4	1804	0.221729	0.290994	9.8938
240	0	502	0	1	1804	0.0554324	0.597758	20.3238
241	0	502	0	2	1804	0.110865	0.455462	15.4857
253	0	502	0	6	1804	0.332594	0.195726	6.6547
258	0	502	0	7	1804	0.388027	0.162175	5.51396
26	0	502	0	18	1804	0.997783	0.0246505	0.838116
264	0	502	0	1	1804	0.0554324	0.597758	20.3238
266	0	502	0	2	1804	0.110865	0.455462	15.4857
269	0	502	0	1	1804	0.0554324	0.597758	20.3238
27	0	502	0	6	1804	0.332594	0.195726	6.6547
278	0	502	0	1	1804	0.0554324	0.597758	20.3238
284	0	502	0	1	1804	0.0554324	0.597758	20.3238
286	0	502	0	3	1804	0.166297	0.360572	12.2595
289	0	502	0	1	1804	0.0554324	0.597758	20.3238
296	0	502	0	7	1804	0.388027	0.162175	5.51396
301	0	502	0	1	1804	0.0554324	0.597758	20.3238
311	0	502	0	1	1804	0.0554324	0.597758	20.3238
317	0	502	0	6	1804	0.332594	0.195726	6.6547
32	0	502	0	26	1804	1.44124	0.00682849	0.232169
324	0	502	0	3	1804	0.166297	0.360572	12.2595
327	0	502	0	2	1804	0.110865	0.455462	15.4857
328	0	502	0	2	1804	0.110865	0.455462	15.4857
329	0	502	0	2	1804	0.110865	0.455462	15.4857
330	0	502	0	1	1804	0.0554324	0.597758	20.3238
341	0	502	0	1	1804	0.0554324	0.597758	20.3238
343	0	502	0	2	1804	0.110865	0.455462	15.4857
345	0	502	0	6	1804	0.332594	0.195726	6.6547
355	0	502	0	2	1804	0.110865	0.455462	15.4857
358	0	502	0	1	1804	0.0554324	0.597758	20.3238
361	0	502	0	14	1804	0.776053	0.0477267	1.62271
363	0	502	0	1	1804	0.0554324	0.597758	20.3238
370	0	502	0	3	1804	0.166297	0.360572	12.2595
372	0	502	0	2	1804	0.110865	0.455462	15.4857
373	0	502	0	2	1804	0.110865	0.455462	15.4857
375	0	502	0	33	1804	1.82927	0.00227131	0.0772245
38	0	502	0	6	1804	0.332594	0.195726	6.6547
39	0	502	0	15	1804	0.831486	0.0403909	1.37329
393	0	502	0	1	1804	0.0554324	0.597758	20.3238
398	0	502	0	1	1804	0.0554324	0.597758	20.3238
413	0	502	0	1	1804	0.0554324	0.597758	20.3238
414	0	502	0	1	1804	0.0554324	0.597758	20.3238
417	0	502	0	2	1804	0.110865	0.455462	15.4857
42	0	502	0	1	1804	0.0554324	0.597758	20.3238
420	0	502	0	3	1804	0.166297	0.360572	12.2595
422	0	502	0	1	1804	0.0554324	0.597758	20.3238
430	0	502	0	1	1804	0.0554324	0.597758	20.3238
434	0	502	0	2	1804	0.110865	0.455462	15.4857
442	0	502	0	1	1804	0.0554324	0.597758	20.3238
446	0	502	0	3	1804	0.166297	0.360572	12.2595
448	0	502	0	2	1804	0.110865	0.455462	15.4857
456	0	502	0	1	1804	0.0554324	0.597758	20.3238
46	0	502	0	2	1804	0.110865	0.455462	15.4857
462	0	502	0	1	1804	0.0554324	0.597758	20.3238
463	0	502	0	1	1804	0.0554324	0.597758	20.3238
473	0	502	0	1	1804	0.0554324	0.597758	20.3238
478	0	502	0	2	1804	0.110865	0.455462	15.4857
489	0	502	0	1	1804	0.0554324	0.597758	20.3238
49	0	502	0	1	1804	0.0554324	0.597758	20.3238
490	0	502	0	2	1804	0.110865	0.455462	15.4857
492	0	502	0	1	1804	0.0554324	0.597758	20.3238
494	0	502	0	1	1804	0.0554324	0.597758	20.3238
5	0	502	0	12	1804	0.665188	0.0669315	2.27567
512	0	502	0	2	1804	0.110865	0.455462	15.4857
515	0	502	0	2	1804	0.110865	0.455462	15.4857
52	0	502	0	2	1804	0.110865	0.455462	15.4857
524	0	502	0	2	1804	0.110865	0.455462	15.4857
536	0	502	0	3	1804	0.166297	0.360572	12.2595
54	0	502	0	20	1804	1.10865	0.0178165	0.605761
540	0	502	0	2	1804	0.110865	0.455462	15.4857
545	0	502	0	2	1804	0.110865	0.455462	15.4857
547	0	502	0	1	1804	0.0554324	0.597758	20.3238
549	0	502	0	2	1804	0.110865	0.455462	15.4857
55	0	502	0	3	1804	0.166297	0.360572	12.2595
551	0	502	0	1	1804	0.0554324	0.597758	20.3238
56	0	502	0	1	1804	0.0554324	0.597758	20.3238
564	0	502	0	1	1804	0.0554324	0.597758	20.3238
572	0	502	0	1	1804	0.0554324	0.597758	20.3238
581	0	502	0	2	1804	0.110865	0.455462	15.4857
582	0	502	0	1	1804	0.0554324	0.597758	20.3238
583	0	502	0	4	1804	0.221729	0.290994	9.8938
59	0	502	0	3	1804	0.166297	0.360572	12.2595
598	0	502	0	2	1804	0.110865	0.455462	15.4857
6	0	502	0	19	1804	1.05322	0.0209486	0.712252
60	0	502	0	1	1804	0.0554324	0.597758	20.3238
61	0	502	0	1	1804	0.0554324	0.597758	20.3238
619	0	502	0	3	1804	0.166297	0.360572	12.2595
636	0	502	0	6	1804	0.332594	0.195726	6.6547
640	0	502	0	1	1804	0.0554324	0.597758	20.3238
646	0	502	0	2	1804	0.110865	0.455462	15.4857
649	0	502	0	1	1804	0.0554324	0.597758	20.3238
650	0	502	0	2	1804	0.110865	0.455462	15.4857
66	0	502	0	4	1804	0.221729	0.290994	9.8938
666	0	502	0	1	1804	0.0554324	0.597758	20.3238
67	0	502	0	1	1804	0.0554324	0.597758	20.3238
672	0	502	0	5	1804	0.277162	0.237668	8.0807
673	0	502	0	1	1804	0.0554324	0.597758	20.3238
683	0	502	0	1	1804	0.0554324	0.597758	20.3238
688	0	502	0	2	1804	0.110865	0.455462	15.4857
70	0	502	0	1	1804	0.0554324	0.597758	20.3238
704	0	502	0	1	1804	0.0554324	0.597758	20.3238
71	0	502	0	2	1804	0.110865	0.455462	15.4857
717	0	502	0	2	1804	0.110865	0.455462	15.4857
718	0	502	0	1	1804	0.0554324	0.597758	20.3238
720	0	502	0	1	1804	0.0554324	0.597758	20.3238
721	0	502	0	1	1804	0.0554324	0.597758	20.3238
74	0	502	0	1	1804	0.0554324	0.597758	20.3238
75	0	502	0	1	1804	0.0554324	0.597758	20.3238
752	0	502	0	1	1804	0.0554324	0.597758	20.3238
76	0	502	0	13	1804	0.720621	0.0564739	1.92011
77	0	502	0	1	1804	0.0554324	0.597758	20.3238
771	0	502	0	1	1804	0.0554324	0.597758	20.3238
772	0	502	0	1	1804	0.0554324	0.597758	20.3238
784	0	502	0	2	1804	0.110865	0.455462	15.4857
785	0	502	0	2	1804	0.110865	0.455462	15.4857
79	0	502	0	1	1804	0.0554324	0.597758	20.3238
795	0	502	0	1	1804	0.0554324	0.597758	20.3238
8	0	502	0	12	1804	0.665188	0.0669315	2.27567
812	0	502	0	4	1804	0.221729	0.290994	9.8938
819	0	502	0	2	1804	0.110865	0.455462	15.4857
820	0	502	0	1	1804	0.0554324	0.597758	20.3238
828	0	502	0	2	1804	0.110865	0.455462	15.4857
830	0	502	0	1	1804	0.0554324	0.597758	20.3238
832	0	502	0	1	1804	0.0554324	0.597758	20.3238
84	0	502	0	1	1804	0.0554324	0.597758	20.3238
841	0	502	0	1	1804	0.0554324	0.597758	20.3238
854	0	502	0	1	1804	0.0554324	0.597758	20.3238
860	0	502	0	3	1804	0.166297	0.360572	12.2595
867	0	502	0	1	1804	0.0554324	0.597758	20.3238
868	0	502	0	1	1804	0.0554324	0.597758	20.3238
87	0	502	0	1	1804	0.0554324	0.597758	20.3238
88	0	502	0	2	1804	0.110865	0.455462	15.4857
904	0	502	0	1	1804	0.0554324	0.597758	20.3238
907	0	502	0	1	1804	0.0554324	0.597758	20.3238
94	0	502	0	19	1804	1.05322	0.0209486	0.712252
944	0	502	0	1	1804	0.0554324	0.597758	20.3238
945	0	502	0	1	1804	0.0554324	0.597758	20.3238
957	0	502	0	2	1804	0.110865	0.455462	15.4857
963	0	502	0	13	1804	0.720621	0.0564739	1.92011
976	0	502	0	2	1804	0.110865	0.455462	15.4857
992	0	502	0	1	1804	0.0554324	0.597758	20.3238

### Sheet: 1c Faecalis VFs
Table 1c	E. faecalis Virulence Factors
VF	count_IS256	total_genomes_IS256	percent_VF_IS256	count_non-IS256	total_genomes_non-IS256	percent_VF_non-IS256	ID	prop_test_pval	adj.p.value
VFG002164(gb|WP_002395058)	109	227	48.0176	838	1832	45.7424	aggregation substance PrgB/Asc10	0.51647	17.56
VFG002165(gb|WP_002356954)	226	227	99.5595	1804	1832	98.4716	(efaA) endocarditis specific antigen	0.189526	6.44388
VFG002166(gb|WP_010714416)	110	227	48.4581	563	1832	30.7314	(ace) collagen adhesin protein	7.84e-08	2.66e-06
VFG002171(gb|WP_011109430)	56	227	24.6696	462	1832	25.2183	(EF0149) aggregation substance	0.857371	29.1506
VFG002172(gb|WP_010710127)	98	227	43.1718	788	1832	43.0131	(EF0485) aggregation substance	0.963665	32.7646
VFG002173(gb|WP_010785625)	22	227	9.69163	176	1832	9.60699	(asa1) aggregation substance Asa1	0.967453	32.8934
VFG002174(gb|WP_002369251)	210	227	92.511	1500	1832	81.8777	(gelE) coccolysin	5.63e-05	0.0019148
VFG002175(gb|AAM75248)	74	227	32.5991	443	1832	24.1812	(cylR1) cytolysin regulator R1	0.00580143	0.197249
VFG002176(gb|AAM75252)	83	227	36.5639	535	1832	29.2031	(cylB) ABC-type transporter	0.022462	0.763708
VFG002177(gb|AAM75253)	100	227	44.0529	567	1832	30.9498	(cylA) cytolysin activator	6.92e-05	0.00235111
VFG002178(gb|AAM75254)	84	227	37.0044	452	1832	24.6725	(cylI) cytolysin immunity protein	6.5e-05	0.00220942
VFG002179(gb|AAD09858)	7	227	3.0837	48	1832	2.62009	(esp) Enterococcal surface protein	0.682812	23.2156
VFG002180(gb|WP_002362627)	145	227	63.8767	900	1832	49.1266	(cpsK) ABC transporter, permease protein	2.75e-05	0.000936
VFG002181(gb|WP_002387127)	147	227	64.7577	889	1832	48.5262	(cpsJ) ABC transporter, ATP-binding protein	3.96e-06	0.000135
VFG002182(gb|WP_002376666)	146	227	64.3172	849	1832	46.3428	(cpsI) UDP-galactopyranose mutase	3.19e-07	1.08e-05
VFG002183(gb|WP_002387128)	149	227	65.6388	905	1832	49.3996	(cpsH) lipoprotein	3.89e-06	0.000132
VFG002184(gb|WP_002359685)	145	227	63.8767	901	1832	49.1812	(cpsG) MurB family protein	2.95e-05	0.00100212
VFG002185(gb|WP_002367100)	107	227	47.1366	618	1832	33.7336	(cpsF) CpsF protein	6.66e-05	0.00226535
VFG002186(gb|WP_002387129)	144	227	63.4361	886	1832	48.3624	(cpsE) glycosyl transferase	1.83e-05	0.000623
VFG002187(gb|WP_002370472)	147	227	64.7577	901	1832	49.1812	(cpsD) glycosyl transferase	9.51e-06	0.000323
VFG002188(gb|WP_002362618)	147	227	64.7577	898	1832	49.0175	(cpsC) teichoic acid biosynthesis protein	7.66e-06	0.00026
VFG002191(gb|WP_002369252)	212	227	93.3921	1551	1832	84.6616	(sprE) serine proteinase	0.000406	0.0137871
VFG002192(gb|WP_002386893)	166	227	73.1278	1149	1832	62.7183	(fsrC) histidine kinase	0.00207346	0.0704976
VFG002193(gb|WP_002369249)	171	227	75.3304	1174	1832	64.083	(fsrB) agrBfs protein	0.000784	0.0266436
VFG002194(gb|WP_011109506)	171	227	75.3304	1141	1832	62.2817	(fsrA) response regulator	0.000115	0.00390341
VFG002195(gb|WP_002399773)	173	227	76.2115	1128	1832	61.5721	(EF0818) polysaccharide lyase	1.61e-05	0.000546
VFG002196(gb|WP_011109578)	86	227	37.8855	774	1832	42.2489	(EF3023) polysaccharide lyase	0.208608	7.09266
VFG002197(gb|WP_002387027)	226	227	99.5595	1826	1832	99.6725	(bopD) sugar-binding transcriptional regulator	0.782595	26.6082
VFG042978(gb|WP_011109477)	226	227	99.5595	1823	1832	99.5087	(ebpC) endocarditis and biofilm-associated pilus major subunit	0.917391	31.1913
VFG045470(gb|AAM75247)	106	227	46.696	562	1832	30.6769	(cylR2) cytolysin regulator R2	1.16e-06	3.93e-05
VFG045472(gb|AAM75249)	103	227	45.3744	556	1832	30.3493	(cylL) CylL	4.71e-06	0.00016
VFG045473(gb|AAM75250)	103	227	45.3744	556	1832	30.3493	(cylS) CylS	4.71e-06	0.00016
VFG045474(gb|AAM75251)	94	227	41.4097	538	1832	29.3668	(cylM) CylM	0.000207	0.00702551
VFG045632(gb|WP_002286924)	149	227	65.6388	507	1832	27.6747	(ecbA/fss3) Collagen binding MSCRAMM	5.22e-31	1.78e-29

### Sheet: 1d Faecium VFs
Table 1d	E. faecium Virulence Factors
VF	percent_VF_IS256	count_IS256	total_genomes_IS256	percent_VF_non-IS256	count_non-IS256	total_genomes_non-IS256	ID	prop_test_pval	adj.p.value
VFG043518(gb|AAN12397)	94.3798	487	516	83.5642	1327	1588	(acm) collagen adhesin precursor Acm	5.95e-10	2.38e-09
VFG045626(gb|WP_014748741)	35.4651	183	516	35.1385	558	1588	(scm) collagen adhesin protein Scm	0.892669	3.57068
VFG045632(gb|WP_002286924)	44.9612	232	516	45.403	721	1588	(ecbA/fss3) Collagen binding MSCRAMM	0.860966	3.44386
VFG045635(gb|WP_002296629)	89.9225	464	516	76.0076	1207	1588	(sgrA) cell wall anchored protein SgrA	1.1e-11	4.41e-11
