## Supplementary Table 4 for "Targeted IS-element sequencing uncovers transposition dynamics during selective pressure in enterococci"

### Sheet: Sheet1
Table 4. List of bacteria and bacteriophage used in this study
Bacteria
Strain	Description
E. faecalis V583	Human blood isolate; VmR, EmR, GmR
E. faecalis OG1RF	Human oral isolate; RfR, FaR
V583 19RS21	phi19 resistant mutant of V583
V583 19RS25	phi19 resistant mutant of V584
V583 19RS26	phi19 resistant mutant of V585
V583 19RS28	phi19 resistant mutant of V586
V583 4RS4	phi4 resistant mutant of V583
V583 4RS9	phi4 resistant mutant of V584
OG1RF::pLZ12	OG1RF carrying empty pLZ12
OG1RF::pLZ12::IS256 (active)	OG1RF carrying pLZ12 with an active copy of IS256
OG1RF::pLZ12::IS256 (inactive)	OG1RF carrying pLZ12 with an inactive copy of IS256
OG1RF::pLZ12::IS256-sGFP	OG1RF carrying pLZ12 with an active copy of IS256 fused to sGFP
OG1RF::pLZ12::IS256-sGFP::ΔasRNA	OG1RF carrying pLZ12 with an active copy of IS256 lacking the promoter for the left asRNA fused to sGFP
OG1RF::pLZ12::IS256 Site 2	OG1RF carrying pLZ12 with an IS256 element lacking the site 1 promoter and upstream DNA
OG1RF::pLZ12::IS256::ΔasRNA	OG1RF carrying pLZ12 with an active copy of IS256 lacking the promoter for the left asRNA
OG1RF::pLZ12::IS256::ΔasRNA + asRNA Complement	OG1RF carrying pLZ12 with an active copy of IS256 lacking the promoter for the left asRNA and a trans copy of the left asRNA
OG1RF::pLZ12::IS256-sGFP::ΔasRNA + asRNA Complement	OG1RF carrying pLZ12 with an active copy of IS256 lacking the promoter for the left asRNA fused to sGFP and a trans copy of the left asRNA
Bacteriophages
phi19
