## Supplementary Table 5 for "Targeted IS-element sequencing uncovers transposition dynamics during selective pressure in enterococci"

### Sheet: Sheet1
Table S5. List of primers and plasmids used in this study.
Plasmids	Notes
pLZ12	E. coli - E. faecalis shuttle vector, Cmr
pLZ12::IS256 (active)	Active copy of IS256
pLZ12::IS256 (inactive)	Inactive copy of IS256
pCM29	sGFP carrying vector
pLZ12::IS256-sGFP	IS256 fused to sGFP
pLZ12::IS256-sGFP::ΔasRNA	IS256 fused to sGFP and lacking promoter for left asRNA
pLZ12::IS256 Site 2	IS256 copy lacking the region upstream of the site 2 promoter
pLZ12::IS256::ΔasRNA	IS256 lacking promoter for left asRNA
pLZ12::IS256::ΔasRNA + asRNA Complement	IS256 lacking promoter for left asRNA with the left asRNA and promoter supplied from a different location on the same plasmid
pLZ12::IS256-sGFP::ΔasRNA + asRNA Complement	IS256 fused to sGFP and lacking promoter for left asRNA with the left asRNA and promoter supplied from a different location on the same plasmid
Primers	Sequence
IS-Seq Step1	tcgtggagcgtcgtcggcagcgtcagatgtgtataagagacagcgtaaaaggactgttatatgg
IS-Seq Step2	aatgatacggcgaccaccgagatctacactcgtggagcg tcgtcg
p7	caagcagaagacggcatacg
IS256 EFB0052_fwd	ctgatgggcccctgcagatgccattatagagattgcgag	Used to build pLZ12::IS256 (active)
IS256 EFB0052_rev	ataacctgaaggaagatctggtaaaagtcactggaaacaatag	Used to build pLZ12::IS256 (active)
pZ_IS256_DDE_IR-Left_fwd	ctgatgggcccctgcagatgccattatagagattgcgag	Used to build pLZ12::IS256 (inactive)
pZ_IS256_DDE_IR-Left_rev	ctttgtgcgcggtcattaagtaaggataatttttttc	Used to build pLZ12::IS256 (inactive)
pZ_IS256_DDE_IR-Right_fwd	cttaatgaccgcgcacaaaggattagtc	Used to build pLZ12::IS256 (inactive)
pZ_IS256_DDE_IR-Right_rev	ataacctgaaggaagatctggtaaaagtcactggaaacaatag	Used to build pLZ12::IS256 (inactive)
pZ-IS_V3_fwd	tagaaatggtaaaaacattgtatag	Used to build pLZ12:IS256-sGFP
pZ-IS_V3_rev	cttatcaaaattgatgtattttcttg	Used to build pLZ12:IS256-sGFP
sGFP_V3_fwd	aatacatcaattttgataagagcaaaggagaagaacttttcactg	Used to build pLZ12:IS256-sGFP
sGFP_V3_rev	caatgtttttaccatttctagtggtggtggtggtggtg	Used to build pLZ12:IS256-sGFP
pZ-IS_V4_fwd	tagaaatggtaaaaacattgtatag	Used to build pLZ12::IS256-sGFP::ΔasRNA
pZ-IS256_V4_rev	tacttgggtcatgtaaaag	Used to build pLZ12::IS256-sGFP::ΔasRNA
Tnp_V4_fwd	acttttacatgacccaagtactgaaaagcgaagagattc	Used to build pLZ12::IS256-sGFP::ΔasRNA
Tnp_V4_rev	ctcctttgctcttatcaaaattgatgtattttcttg	Used to build pLZ12::IS256-sGFP::ΔasRNA
sGFP_V4_fwd	ttttgataagagcaaaggagaagaacttttcactg	Used to build pLZ12::IS256-sGFP::ΔasRNA
sGFP_V4_rev	caatgtttttaccatttctagtggtggtggtggtggtg	Used to build pLZ12::IS256-sGFP::ΔasRNA
Left Chunk_smallTnp_fwd	caaagcacgctacgctcaagggcttttacgctacgataac	Used to build pLZ12::IS256 Site 2
Left Chunk_smallTnp_rev	ttagttgattttttacacaattatacggactttatc	Used to build pLZ12::IS256 Site 2
Right Chunk_smallTnp_fwd	ttgtgtaaaaaatcaactaatggaaaatcaac	Used to build pLZ12::IS256 Site 2
Right Chunk_smallTnp_rev	ataacctgaaggaagatctggtaaaagtcactggaaacaatag	Used to build pLZ12::IS256 Site 2
pLZ12_smallTnp_fwd	cagatcttccttcaggttatgac	Used to build pLZ12::IS256 Site 2
pLZ12_smallTnp_rev	cttgagcgtagcgtgctttg	Used to build pLZ12::IS256 Site 2
pLZ12_-10_fwd	atcgctagagaatttctggaatgggattcagg	Used to build pLZ12::IS256::ΔasRNA
pLZ12_-10_rev	ttctatttcggttggaggaggctcaagg	Used to build pLZ12::IS256::ΔasRNA
Left Chunk_-10_fwd	ctcctccaaccgaaatagaaggacgctg	Used to build pLZ12::IS256::ΔasRNA
Left Chunk_-10_rev	cgcttttcagtacttgggtcatgtaaaag	Used to build pLZ12::IS256::ΔasRNA
Right Chunk_-10_fwd	gacccaagtactgaaaagcgaagagattc	Used to build pLZ12::IS256::ΔasRNA
Right Chunk_-10_rev	tccagaaattctctagcgattccagaag	Used to build pLZ12::IS256::ΔasRNA
Complement Chunk_fwd	ttattaatagctgaataccattatagagattgcgag	Used to build pLZ12::IS256::ΔasRNA + asRNA Complement and pLZ12::IS256-sGFP::ΔasRNA + asRNA Complement
Complement Chunk_rev	ttggagagcaccgttcttaaaatatttttagaaacgtcatcc	Used to build pLZ12::IS256::ΔasRNA + asRNA Complement and pLZ12::IS256-sGFP::ΔasRNA + asRNA Complement
pLZ12-IS256_fwd	gtttctaaaaatattttaagaacggtgctctccaaatattc	Used to build pLZ12::IS256::ΔasRNA + asRNA Complement and pLZ12::IS256-sGFP::ΔasRNA + asRNA Complement
pLZ12-IS256_rev	tcgcaatctctataatggtattcagctattaataactcgtcttcc	Used to build pLZ12::IS256::ΔasRNA + asRNA Complement and pLZ12::IS256-sGFP::ΔasRNA + asRNA Complement
IS256 qPCR FWD 1	caggcgtttcaactcgtaaag
IS256 qPCR REV 1	accataggttctagctgttctg
CLPx RT F	attggaccaacaggttcagg
CLPx RT R	tttccgcacgttcaacatta
IS256 Circle Fwd	ggacctacatgatgaatggatttattc
IS256 Circle Rev	cgcttttcagtgtaaaatgtacttgggtc
EF 16s FWD	cgcttctttcctcccgagt
EF 16s REV	gccatgcggcataaactg
